# Consistent changes in the intestinal microbiota of Atlantic salmon fed insect meal diets

**DOI:** 10.1101/2021.07.04.451034

**Authors:** Yanxian Li, Karina Gajardo, Alexander Jaramillo-Torres, Trond M. Kortner, Åshild Krogdahl

## Abstract

Being part of fish’s natural diets, insects have become a realistic, sustainable feed ingredient for aquaculture. While nutritional values of insects have been extensively studied in various fish species, their impact on the fish microbiota remains to be fully explored. In an 8-week freshwater feeding trial, Atlantic salmon (*Salmo salar*) were fed either a commercially relevant reference diet or an insect meal diet wherein black soldier fly (*Hermetia illucens*) larvae meal comprised 60% of total ingredients. Microbiota of digesta and mucosa origin from the proximal and distal intestine were collected and profiled along with feed and water samples. The insect meal diet markedly modulated the salmon intestinal microbiota. Overall, the microbial diversity was lower in the digesta of salmon fed the insect meal diet but higher in the mucosa. A group of bacterial genera, dominated by members of the *Bacillaceae* family, was enriched in salmon fed the insect meal diet, which confirms our previous findings in a seawater feeding trial. We also found that microbiota in the intestine closely resembled that of the feeds but was distinct from the water microbiota. Notably, bacterial genera associated with the diet effects were present in the feeds as well. In conclusion, our results show consistent changes in the intestinal microbiota of Atlantic salmon fed diets containing black soldier fly larvae meal.
