## Supplemental Table 1 for "Consistent changes in the intestinal microbiota of Atlantic salmon fed insect meal diets"

FeatureID	Taxonomy	Extraction-blank01	Extraction-blank02	Extraction-blank03	Extraction-blank04	Extraction-blank05	Extraction-blank06	Extraction-blank07	Extraction-blank08	Extraction-blank09	Extraction-blank10	Extraction-blank11	Extraction-blank12	Extraction-blank13	PCR-blank1a	PCR-blank1b	PCR-blank1c	PCR-blank2a	PCR-blank2b	PCR-blank2c	PCR-blank3a	PCR-blank3b
CCTAACACATGCAAGTCGAGCGGTAGAGAGAAGCTTGCTTCTCTTGAGAGCGGCGGACGGGTGAGTAATGCCTAGGAATCTGCCTGGTAGTGGGGGATAACGTTCGGAAACGGACGCTAATACCGCATACGTCCTACGGGAGAAAGCAGGGGACCTTCGGGCCTTGCGCTATCAGATGAGCCTAGGTCGGATTAGCTAGTTGGTGAGGTAATGGCTCACCAAGGCGACGATCCGTAACTGGTCTGAGAGGATGATCAGTCACACTGGA	k__Bacteria; p__Proteobacteria; c__Gammaproteobacteria; o__Pseudomonadales; f__Pseudomonadaceae; g__Pseudomonas; NA	0.311808239634575	0.294526070171778	0.29122503825024	0.267191571315283	0.295796236071867	0.285032662338992	0.261615467406668	0.277039560034277	0.371243854349132	0.321354791622855	0.265154161242181	0.273214076703991	0	0.287162724667654	0.334425907511754	0.360056400443146	0	0	0	0	0
CCTAACACATGCAAGTCGAGCGGCAGCACGGGGAGCTTGCTCCCTGGTGGCGAGCGGCGGACGGGTGAGTAATGCATAGGAATCTGCCCGGTAGTGGGGGATAACCTGGGGAAACCCAGGCTAATACCGCATACGCCCTACGGGGGAAAGCGGGGGACCTTCGGGCCTCGCGCTATCGGATGAGCCTATGTCGGATTAGCTGGTTGGTGAGGTAACGGCTCACCAAGGCGACGATCCGTAGCTGGTCTGAGAGGATGATCAGCCACACTGGG	k__Bacteria; p__Proteobacteria; c__Gammaproteobacteria; o__Oceanospirillales; f__Halomonadaceae; g__Halomonas; NA	0.208911630358398	0.242755650829484	0.264247718858756	0.21583129683277	0.211947539585222	0.253216745506795	0.224963367350908	0.210448101183438	0.174117607236848	0.208463736562798	0.273918013526815	0.181762319066755	0	0.18238062271608	0.218883119115138	0.183563299425924	0	0	0	0	0
CCTAACACATGCAAGTCGAGCGGTAACATTTCAAAAGCTTGCTTTTGAAGATGACGAGCGGCGGACGGGTGAGTAATGCCTGGGAATTTGCCCATTTGTGGGGGATAACAGTTGGAAACGACTGCTAATACCGCATACGCCCTACGGGGGAAAGCAGGGGACCTTCGGGCCTTGCGCTGATGGATAAGCCCAGGTGGGATTAGCTAGTAGGTGAGGTAAAGGCTCACCTAGGCGACGATCCCTAGCTGGTCTGAGAGGATGATCAGCCACACTGGG	k__Bacteria; p__Proteobacteria; c__Gammaproteobacteria; o__Alteromonadales; f__Shewanellaceae; g__Shewanella; s__Shewanella algae	0.147641426563598	0.134064328872111	0.142726905179043	0.127563158490994	0.150770379058485	0.171147925924409	0.154511975310243	0.12108819924286	0.156685537305476	0.151609990227489	0.124726129616105	0.146970465451992	0	0.204595444866054	0.114143311359089	0.16740860106758	0	0	0	0	0
ATTGAACGCTGGCGGCATGCCTTACACATGCAAGTCGAACGGCAGCACGGACTTCGGTCTGGTGGCGAGTGGCGAACGGGTGAGTAATATATCGGAACATACCCAGTAGTGGGGGATAACTATCCGAAAGGATAGCTAATACCGCATACGATCTGTGGATGAAAGCAGGGGATCTTCGGACCTTGTGCTATTGGAATGGCCGATATCTGATTAGCTAGTTGGTAGGGTAAAAGCCTACCAAGGCGACGATCAGTAGCTGGTCTGAGAGGACGACCAGCCACACTGGAACTGAGACACGGTCCAG	k__Bacteria; p__Proteobacteria; c__Gammaproteobacteria; o__Betaproteobacteriales; f__Burkholderiaceae; g__Undibacterium; NA	0	0	0	0	0	0	0	0	0	0	0	0	0	0	0	0	0	0	0	0.182254196642686	0.148532332818362
CCTAACACATGCAAGTCGAGCGGTAACAGATCCAGCTTGCTGGATGCTGACGAGCGGCGGACGGGTGAGTAATGCATAGGAATCTGCCCGATAGTGGGGGATAACCTGGGGAAACCCAGGCTAATACCGCATACGTCCTACGGGAGAAAGGGGGCTCCGGCTCCCGCTATTGGATGAGCCTATGTCGGATTAGCTAGTTGGTGAGGTAACGGCTCACCAAGGCCACGATCCGTAGCTGGTCTGAGAGGATGATCAGCCACATCGGG	k__Bacteria; p__Proteobacteria; c__Gammaproteobacteria; o__Oceanospirillales; f__Halomonadaceae; g__Halomonas; NA	0.0779493148278285	0.0456050157929183	0.0440373227210388	0.0917558141416757	0.0576584741696433	0.0384576003931767	0.0798332404009492	0.0807146188807775	0.0787997258256962	0.054033325498831	0.0790175594576573	0.0955873746634934	0	0.0744174633915505	0.0690408671847187	0.0649209386645181	0	0	0	0	0
CCTAACACATGCAAGTCGAGCGGTAACAGATCTAGCTTGCTAGATGCTGACGAGCGGCGGACGGGTGAGTAATGCATAGGAATCTGCCCGATAGTGGGGGATAACCTGGGGAAACCCAGGCTAATACCGCATACGTCCTACGGGAGAAAGGGGGCTCCGGCTCCCGCTATGGGATGAGCCTATGTCGGATTAGCTAGTTGGTGAGGTAACGGCTCACCAAGGCGACGATCCGTAGCTGGTCTGAGAGGATGATCAGCCACATCGGG	k__Bacteria; p__Proteobacteria; c__Gammaproteobacteria; o__Oceanospirillales; f__Halomonadaceae; g__Halomonas; NA	0.0515745783555868	0.0654955561668263	0.0566103549146603	0.0545161760183851	0.068134563096444	0.0522187864763582	0.0368790279704864	0.0619813643710204	0.0427678065209481	0.0460050223283316	0.057028546026101	0.0836584604580391	0	0.0621051063419593	0.0902171644631041	0.0519085507100413	0	0	0	0	0
CCTAACACATGCAAGTCGAGCGGTAACAGATCTAGCTTGCTGGATGCTGACGAGCGGCGGACGGGTGAGTAATGCATAGGAATCTGCCCGATAGTGGGGGATAACCTGGGGAAACCCAGGCTAATACCGCATACGTCCTACGGGAGAAAGGGGGCTCCGGCTCCCGCTATGGGATGAGCCTATGTCGGATTAGCTAGTTGGTGAGGTAACGGCTCACCAAGGCGACGATCCGTAGCTGGTCTGAGAGGATGATCAGCCACATCGGG	k__Bacteria; p__Proteobacteria; c__Gammaproteobacteria; o__Oceanospirillales; f__Halomonadaceae; g__Halomonas; NA	0.0295919711876318	0.0327999468826771	0.0315277106141443	0.0335739371085468	0.0361198485898598	0.0279592352166226	0.0352256960203327	0.0561455271236265	0.0443417701166933	0.0376674624871658	0.0217826183596355	0.0322558620420584	0	0.0247824524813124	0.0455321081771198	0.0203444455635009	0	0	0	0	0
CCTAACACATGCAAGTCGAGCGGTAACAGATCCAGCTTGCTGGATGCTGACGAGCGGCGGACGGGTGAGTAATGCATAGGAATCTGCCCGGTAGTGGGGGATAACCTGGGGAAACCCAGGCTAATACCGCATACGTCCTACGGGAGAAAGGGGGCTCCGGCTCCCGCTATCGGATGAGCCTATGTCGGATTAGCTAGTTGGTGAGGTAACGGCTCACCAAGGCCACGATCCGTAGCTGGTCTGAGAGGATGATCAGCCACATCGGG	k__Bacteria; p__Proteobacteria; c__Gammaproteobacteria; o__Oceanospirillales; f__Halomonadaceae; g__Halomonas; NA	0.028768446943078	0.0270613789636431	0.030988639876965	0.0278285779022156	0.0121554619608679	0.0339387982170527	0.0402051428349132	0.0115415071212401	0.0227209260998705	0.0157349794035057	0.0258152605340869	0.0499785416097694	0	0.0432378431905217	0.0214586479087639	0.0364185718602075	0	0	0	0	0
CCTAACACATGCAAGTCGAGCGGTAACATTTCAAAAGCTTGCTTTTGAAGATGACGAGCGGCGGACGGGTGAGTAATGCCTGGGAATTTGCCCATTTGTGGGGGATAACAGTTGGAAACGACTGCTAATACCGCATACGCCCTACGGGGGAAAGCAGGGGAACTTCGGTCCTTGCGCTGATGGATAAGCCCAGGTGGGATTAGCTAGTAGGTGAGGTAATGGCTCACCTAGGCAACGATCCCTAGCTGGTCTGAGAGGATGATCAGCCACACTGGG	k__Bacteria; p__Proteobacteria; c__Gammaproteobacteria; o__Alteromonadales; f__Shewanellaceae; g__Shewanella; s__Shewanella algae	0.0174147926914968	0.0256670492378613	0.0314246529732129	0.0168638430788652	0.0195527003252119	0.0223892313258111	0.0202160353748201	0.0385295425701548	0.0145803186853173	0.0365417682059402	0.0211634331438732	0.021165775818345	0	0.024870084915829	0.03254397917971	0.0346459865041797	0	0	0	0	0
AGCGAACGCTGGCGGCAGGCTTAACACATGCAAGTCGAGCGGGCATAGCAATATGTCAGCGGCAGACGGGTGAGTAACGCGTGGGAACGTACCTTTTGGTTCGGAACAACACAGGGAAACTTGTGCTAATACCGGATAAGCCCTTACGGGGAAAGATTTATCGCCGAAAGATCGGCCCGCGTCTGATTAGCTAGTTGGTGAGGTAATGGCTCACCAAGGCGACGATCAGTAGCTGGTCTGAGAGGATGATCAGCCACATTGGGACTGAGACACGGCCCAA	k__Bacteria; p__Proteobacteria; c__Alphaproteobacteria; o__Rhizobiales; f__Xanthobacteraceae; g__Bradyrhizobium; NA	0	0	0	0	0	0	0	0	0	0	0	0	0	0	0	0	0	0	0	0	0.0337673802692562
GATGAACGCTAGCGGCAGGCTTAATACATGCAAGTCGAGGGGCAGCAGCTTTATAGCAATATAGAGGCTGGCGACCGGCAAACGGGTGCGGAACACGTACACAACCTTCCTTGAATAGGGGGATAGCCCATAGAAATGTGGATTAATACCCCGTAATATAGCGGTGTGGCATCACACTGTTATTATAGTTTCGGCGATTCGAGATGGGTGTGCGGCTGATTAGGTAGTTGGCGGGGTAAAGGCCCACCAAGCCTTCGATCAGTAGCTGATGTGAGAGCATGATCAGCCACACGGGCACTGAGACACGGGCCCG	k__Bacteria; p__Bacteroidetes; c__Bacteroidia; o__Chitinophagales; f__Chitinophagaceae; NA; NA	0	0	0	0	0	0	0	0	0	0	0	0	0	0	0	0	0	0	0	0.0298561151079137	0
ATTGAACGCTGGCGGCATGCCTTACACATGCAAGTCGAACGGCAGCATGATCTAGCTTGCTAGATTGATGGCGAGTGGCGAACGGGTGAGTAATACATCGGAACGTGCCCTGTAGTGGGGGATAACTAGTCGAAAGATTAGCTAATACCGCATACGACCTGAGGGTGAAAGTGGGGGACCGCAAGGCCTCATGCTATAGGAGCGGCCGATGTCTGATTAGCTAGTTGGTGGGGTAAAGGCCCACCAAGGCGACGATCAGTAGCTGGTCTGAGAGGACGATCAGCCACACTGGGACTGAGACACGGCCCAG	k__Bacteria; p__Proteobacteria; c__Gammaproteobacteria; o__Betaproteobacteriales; f__Burkholderiaceae; g__Ralstonia; NA	0	0	0	0	0	0	0	0	0	0	0	0	0	0	0	0	0	0	0	0	0.0295740454645774
CCTTACACATGCAAGTCGAACGGCAGCATGATCTAGCTTGCTAGATTGATGGCGAGTGGCGAACGGGTGAGTAATACATCGGAACGTGCCCTGTAGTGGGGGATAACTAGTCGAAAGATTAGCTAATACCGCATACGACCTGAGGGTGAAAGTGGGGGACCGCAAGGCCTCATGCTATAGGAGCGGCCGATGTCTGATTAGCTAGTTGGTGAGGTAAAGGCTCACCAAGGCGACGATCAGTAGCTGGTCTGAGAGGACGATCAGCCACACTGGG	k__Bacteria; p__Proteobacteria; c__Gammaproteobacteria; o__Betaproteobacteriales; f__Burkholderiaceae; g__Ralstonia; s__uncultured Ralstonia sp.	0.0239810260014055	0	0.00594563313065331	0.0178106135396268	0.0244442074958682	0.000901030041160691	0	0.000336265714998536	0	0.0036368584470367	0.0257835074460991	0.00780305099293824	0	0.00541568445312979	0.000380559545292724	0.00481418068284822	0	0	0	0	0
GATGAACGCTAGCGGCAGGCTTAATACATGCAAGTCGTGGGGCAGCGCAGTGTAGCAATACATGGGCGGCGACCGGCAAACGGGTGCGGAACACGTACACAACCTTCCTACAAGTGGGGAATAGCCCAGAGAAATTTGGATTAATACCCCGTAACATATAAAGATGGCATCATTTTTATATTATAGCTACGGCGCTTGTTGATGGGTGTGCGGCTGATTAGGTAGTTGGCGGGGTAATGGCCCACCAAGCCTGCGATCAGTAGCTGATGTGAGAGCATGATCAGCCACACGGGCACTGAGACACGGGCCCG	k__Bacteria; p__Bacteroidetes; c__Bacteroidia; o__Chitinophagales; f__Chitinophagaceae; g__Sediminibacterium; NA	0	0	0	0	0	0	0	0	0	0	0	0	0	0	0	0	0	0	0	0.00551558752997602	0.0236150960052968
ATTGAACGCTGGCGGCATGCCTTACACATGCAAGTCGAACGGCAGCACGGGAGCAATCCTGGTGGCGAGTGGCGAACGGGTGAGTAAAGTATCGGAACGTGCCCAGTCGTGGGGGATAACGTAGCGAAAGTTACGCTAATACCGCATACGATCTATGGATGAAAGCGGGGGATCGCAAGACCTCGCGCGATTGGAGCGGCCGATATCAGATTAGGTAGTTGGTGGGGTAAAGGCCCACCAAGCCGACGATCTGTAGCTGGTCTGAGAGGACGACCAGCCACACTGGGACTGAGACACGGCCCAG	k__Bacteria; p__Proteobacteria; c__Gammaproteobacteria; o__Betaproteobacteriales; f__Burkholderiaceae; g__Curvibacter; NA	0	0	0	0	0	0	0	0	0	0	0	0	0	0	0	0	0	0	0	0.013189448441247	0.022732288677996
ATTGAACGCTGGCGGCATGCCTTACACATGCAAGTCGAACGGCAGCATGATCTAGCTTGCTAGATTGATGGCGAGTGGCGAACGGGTGAGTAATACATCGGAACGTGCCCTGTAGTGGGGGATAACTAGTCGAAAGATTAGCTAATACCGCATACGACCTGAGGGTGAAAGTGGGGGACCGCAAGGCCTCATGCTATAGGAGCGGCCGATGTCTGATTAGCTAGTTGGTGAGGTAAAGGCTCACCAAGGCGACGATCAGTAGCTGGTCTGAGAGGACGATCAGCCACACTGGGACTGAGACACGGCCCAG	k__Bacteria; p__Proteobacteria; c__Gammaproteobacteria; o__Betaproteobacteriales; f__Burkholderiaceae; g__Ralstonia; s__uncultured Ralstonia sp.	0	0	0	0	0	0	0	0	0	0	0	0	0	0	0	0	0	0	0	0.00863309352517986	0.0218494813506952
AGCGAACGCTGGCGGCAGGCTTAACACATGCAAGTCGAGCGGGCGTAGCAATACGTCAGCGGCAGACGGGTGAGTAACACGTGGGAACGTACCTTTTGGTTCGGAACAACTGAGGGAAACTTCAGCTAATACCGGATAAGCCCTAACGGGGAAAGATTTATCGCCGAAAGATCGGCCCGCGTCTGATTAGCTAGTTGGTGAGGTAATGGCTCACCAAGGCGACGATCAGTAGCTGGTCTGAGAGGATGATCAGCCACACTGGGACTGAGACACGGCCCAG	k__Bacteria; p__Proteobacteria; c__Alphaproteobacteria; o__Rhizobiales; f__Xanthobacteraceae; g__Afipia; Ambiguous_taxa	0	0	0	0	0	0	0	0	0	0	0	0	0	0	0	0	0	0	0	0	0.0110350915912602
CCTAACACATGCAAGTCGAGCGGTAGAGAGAAGCTTGCTTCTCTTGAGAGCGGCGGACGGGTGAGTAATGCTTAGGAATCTGCCTGGTAGTGGGGGATAACGTTCGGAAACGGACGCTAATACCGCATACGTCCTACGGGAGAAAGCAGGGGACCTTCGGGCCTTGCGCTATCAGATGAGCCTAGGTCGGATTAGCTAGTTGGTGAGGTAATGGCTCACCAAGGCGACGATCCGTAACTGGTCTGAGAGGATGATCAGTCACACTGGA	k__Bacteria; p__Proteobacteria; c__Gammaproteobacteria; o__Pseudomonadales; f__Pseudomonadaceae; g__Pseudomonas; NA	0.00953092059030218	0.00876435827634287	0.00868062437075383	0.00761462396219392	0.00910326811323772	0.00786353490467512	0.00735894809186042	0.00869951946544599	0.0105946366767366	0.00933955145412487	0.00855745721271394	0.00780305099293824	0	0.00821992235766302	0.00988227206324654	0.0109980864135361	0	0	0	0	0
CCTAACACATGCAAGTCGAGCGGTAGAGAGAAGCTTGCTTCTCTTGAGAGCGGCGGACGGGTGAGTAATGCCTAGGAATCTGCCTGGTAGTGGGGGATAACGTTCGGAAACGGACGCTAATACCGCATACGTCCTACGGGAGAAAGCAGGGGACCTTCGGGCCTTGCGCTATCAGATGAGCCTAGGTCGGATTAGCTAGTTGGTGAGGTAATGGCTCACCAAGGCGACGATCCGTAACTGGTCTGAGGGGATGATCAGTCACACTGGA	k__Bacteria; p__Proteobacteria; c__Gammaproteobacteria; o__Pseudomonadales; f__Pseudomonadaceae; g__Pseudomonas; NA	0.00923445186226282	0.0090204596545477	0.00829217633955114	0.00779264917703798	0.00920989497254358	0.00812292234076683	0.00746917022187066	0.0082547809391576	0.0109415856413902	0.00904266505028514	0.008382815228781	0.00789083531660879	0	0.0078606293761447	0.0101155182361679	0.00989022056601873	0	0	0	0	0
GACGAACGCTGGCGGCGTGCTTAACACATGCAAGTCGAACGGAAAGGCCCTGCTTTTGTGGGGTGCTCGAGTGGCGAACGGGTGAGTAACACGTGAGTAACCTGCCCTTGACTTTGGGATAACTTCAGGAAACTGGGGCTAATACCGGATAGGAGCTCCTGCTGCATGGTGGGGGTTGGAAAGTTTCGGCGGTTGGGGATGGACTCGCGGCTTATCAGCTTGTTGGTGGGGTAGTGGCTTACCAAGGCTTTGACGGGTAGCCGGCCTGAGAGGGTGACCGGCCACATTGGGACTGAGATACGGCCCAG	k__Bacteria; p__Actinobacteria; c__Actinobacteria; o__Propionibacteriales; f__Propionibacteriaceae; g__Cutibacterium; NA	0	0	0	0	0	0	0	0	0	0	0	0	0	0	0	0	0	0	0	0	0.0101522842639594
CTTAACACATGCAAGTCGAACGGAAAGGCCCTGCTTTTGTGGGGTGCTCGAGTGGCGAACGGGTGAGTAACACGTGAGTAACCTGCCCTTGACTTTGGGATAACTTCAGGAAACTGGGGCTAATACCGGATAGGAGCTCCTGCTGCATGGTGGGGGTTGGAAAGTTTCGGCGGTTGGGGATGGACTCGCGGCTTATCAGCTTGTTGGTGGGGTAGTGGCTTACCAAGGCTTTGACGGGTAGCCGGCCTGAGAGGGTGACCGGCCACATTGGG	k__Bacteria; p__Actinobacteria; c__Actinobacteria; o__Propionibacteriales; f__Propionibacteriaceae; g__Cutibacterium; NA	0.0013066584680253	0	0	0	0	0	0.00955042338265233	0.00284198765579408	0.0049926802230628	0	0	0	0	0.00385582711873319	0	0	0	0	0	0	0
CTTAACACATGCAAGTCGAACGTGATCCAGTCCTTCGGGTCTGGTGAAAGTGGCGCACGGGTGAGTAACACGTGGATAATCTGCCCGGTGATCAGGGATAACTCTTCGAAAGGGGAGCTAATACCGGATAAGCCCACGAGCTCCTCGGAGCTTGCGGGAAAAGGTGGGGACCTTCGGGCCTGCCGTCATCGGATGAGTCCGCGGCCCATTAGCTAGTTGGTGGGGTAATGGCCCACCAAGGCTACGATGGGTAGCTGGTCTGAGAGGATGATCAGCCACACTGGA	k__Bacteria; p__Proteobacteria; c__Deltaproteobacteria; o__Desulfuromonadales; f__Desulfuromonadaceae; g__Pelobacter; s__uncultured bacterium	0	0	0.00909285493447912	0	0	0	0	0.0038399375196607	0	0	0	0	0	0.00509144444541814	0	0	0	0	0	0	0
GATGAACGCTAGCGGCAGGCTTAATACATGCAAGTCGAGGGACAGCACAGGTAGCAATACTGGGTGGTAACCGGCAAACGGGTGCGGAACACGTACACAACCTTCCTTTAAGTGGGGGATAGCCCAGAGAAATTTGGATTAATACCCCGTAATATAGTTGAATGGCATCATTTGACTATTATAGCTACGGCGCTTAATGATGGGTGTGCGGCTGATTAGATAGTTGGCGGGGTAACGGCCCACCAAGTCTACGATCAGTAGCTGATGTGAGAGCATGATCAGCCACACGGGCACTGAGACACGGGCCCG	k__Bacteria; p__Bacteroidetes; c__Bacteroidia; o__Chitinophagales; f__Chitinophagaceae; g__Sediminibacterium; s__uncultured bacterium	0	0	0	0	0	0	0	0	0	0	0	0	0	0	0	0	0	0	0	0.00839328537170264	0
CCTAACACATGCAAGTCGAGCGGCAGCACGGGGAGCTTGCTCCCTGGTGGCGAGCGGCGGACGGGTGAGTAATGCATAGGAATCTGCCCGGTAGTGGGGGATAACCTGGGGAAACCCAGGCTAATACCGCATACGCCCTACGGGGGAAAGCGGGGGACCTTCGGGCCTCGCGCTATCGGATGAGCCTATGTCGGATTAGCTGGTTGGTGAGGTAACGGCTCACCAAGGCGACGATCCGTAGCTGGTCTGAGGGGATGATCAGCCACACTGGG	k__Bacteria; p__Proteobacteria; c__Gammaproteobacteria; o__Oceanospirillales; f__Halomonadaceae; g__Halomonas; NA	0.00611604005621926	0.00718980906219469	0.00741222263621445	0.00603667319425788	0.00585114890440902	0.00696933084867473	0.00642530181412659	0.00544533512675048	0.00489959635449722	0.00523262286767526	0.00801765471692122	0.00504272170418634	0	0.00526670931445146	0.00632219889760493	0.00497532480612348	0	0	0	0	0
AGCGAACGCTGGCGGCAGGCTTAACACATGCAAGTCGAGCGGGCGTAGCAATACGTCAGCGGCAGACGGGTGAGTAACGCGTGGGAACGTACCTTTTGGTTCGGAACAACACAGGGAAACTTGTGCTAATACCGGATAAGCCCTTACGGGGAAAGATTTATCGCCGAAAGATCGGCCCGCGTCTGATTAGCTAGTTGGTAGGGTAATGGCCTACCAAGGCGACGATCAGTAGCTGGTCTGAGAGGATGATCAGCCACATTGGGACTGAGACACGGCCCAA	k__Bacteria; p__Proteobacteria; c__Alphaproteobacteria; o__Rhizobiales; f__Xanthobacteraceae; g__Bradyrhizobium; NA	0	0	0	0	0	0	0	0	0	0	0	0	0	0	0	0	0	0.00731382978723404	0	0	0
CCTTACACATGCAAGTCGAACGGTAACAGGTTAAGCTGACGAGTGGCGAACGGGTGAGTAATATATCGGAACGTGCCCAGTCGTGGGGGATAACTGCTCGAAAGAGCAGCTAATACCGCATACGACCTGAGGGTGAAAGCGGGGGATCGCAAGACCTCGCGCGATTGGAGCGGCCGATATCAGATTAGGTAGTTGGTGGGGTAAAGGCCCACCAAGCCAACGATCTGTAGCTGGTCTGAGAGGACGACCAGCCACACTGGG	k__Bacteria; p__Proteobacteria; c__Gammaproteobacteria; o__Betaproteobacteriales; f__Burkholderiaceae; g__Pelomonas; NA	0	0	0.00191053011264993	0	0	0	0	0	0	0	0.0065093830375004	0	0	0	0	0	0	0	0	0	0
CCTAACACATGCAAGTCGAGCGGCAGCACGGGGAGCTTGCTCCCTGGTGGCGAGCGGCGGACGGGTGAGTAATGCATAGGAATCTGCCCGGTAGTGGGGGATAACCTGGGGAAACCCAGGCTAATACCGCATACGCCCTACGGGGGAAAGCGGGGGACCTTCGGGACTCGCGCTATCGGATGAGCCTATGTCGGATTAGCTGGTTGGTGAGGTAACGGCTCACCAAGGCGACGATCCGTAGCTGGTCTGAGAGGATGATCAGCCACACTGGG	k__Bacteria; p__Proteobacteria; c__Gammaproteobacteria; o__Oceanospirillales; f__Halomonadaceae; g__Halomonas; NA	0	0.00600415453346866	0	0	0	0	0	0	0	0	0	0	0	0	0	0.00138986806324907	0	0	0	0	0
CCTAACACATGCAAGTCGAGCGGTAACATTTCAAAAGCTTGCTTTTGAAGATGACGAGCGGCGGACGGGTGAGTAATGCCTGGGAATTTGCCCATTTGTGGGGGATAACAGTTGGAAACGACTGCTAATACCGCATACGCCCTACGGGGGAAAGCAGGGGACCTTCGGGCCTTGCGCTGATGGATAAGCCCAGGTGGGATTAGCTAGTAGGTGAGGTAAAGGCTCACCTAGGCGACGATCCCTAGCTGGTCTGAGGGGATGATCAGCCACACTGGG	k__Bacteria; p__Proteobacteria; c__Gammaproteobacteria; o__Alteromonadales; f__Shewanellaceae; g__Shewanella; NA	0.00456781447645819	0.00374666831077428	0.00431256589743387	0.00364951690430336	0.00397185050914325	0.00476453764189517	0.00496647950516747	0.00380739567627374	0.00477266380645325	0.00418115018740954	0.00330232115073191	0.00390152549646912	0	0.00590642608642311	0.00324089419217029	0.00491489575989526	0	0	0	0	0
ATTGAACGCTGGCGGCATGCTTTACACATGCAAGTCGAACGGTAACAGGTTAAGCTGACGAGTGGCGAACGGGTGAGTAATGCATCGGAACGTGCCCGATCGTGGGGGATAACGCAGCGAAAGCTGCGCTAATACCGCATACGATCTGAGGATGAAAGCGGGGGACCGTAAGGCCTCGCGCGATCGGAGCGGCCGATGTCAGATTAGGTAGTTGGTGGGGTAAAGGCTCACCAAGCCAACGATCTGTAGCTGGTCTGAGAGGACGACCAGCCACACTGGGACTGAGACACGGCCCAG	k__Bacteria; p__Proteobacteria; c__Gammaproteobacteria; o__Betaproteobacteriales; f__Burkholderiaceae; g__Hydrogenophaga; NA	0	0	0	0	0	0	0	0	0	0	0	0	0	0	0	0	0	0	0	0	0.00485544030015449
CCTAACACATGCAAGTCGAGCGGTAACAGATCTAGCTTGCTAGATGCTGACGATCGGCGGACGGGTGAGTAATGCATAGGAATCTGCCCGATAGTGGGGGATAACCTGGGGAAACCCAGGCTAATACCGCATACGTCCTACGGGAGAAAGGGGGCTCCGGCTCCCGCTATGGGATGAGCCTATGTCGGATTAGCTAGTTGGTGAGGTAACGGCTCACCAAGGCGACGATCCGTAGCTGGTCTGAGAGGATGATCAGCCACATCGGG	k__Bacteria; p__Proteobacteria; c__Gammaproteobacteria; o__Oceanospirillales; f__Halomonadaceae; g__Halomonas; NA	0.00435918833450457	0.00431578248456278	0	0	0.000813029802207176	0	0	0	0	0	0	0	0	0	0	0	0	0	0	0	0
CTTAACACATGCAAGTCGAGCGAGGTCTTCGGGCCTAGCGGCGGACGGGTGAGTAACGCGTGGGAACGTGCCCTTTGCTACGGAATAGCCCCGGGAAACTGGGAGTAATACCGTATGTGCCCTTTGCCCTTGGCGGGTATTGGGGAAAGATTTATCGGCAAAGGATCGGCCCGCGTTGGATTAGGTAGTTGGTGGGGTAATGGCCTACCAAGCCGACGATCCATAGCTGGTTTGAGAGGATGATCAGCCACACTGGG	k__Bacteria; p__Proteobacteria; c__Alphaproteobacteria; o__Rhodobacterales; f__Rhodobacteraceae; NA; NA	0	0	0	0	0	0	0.00411063708391146	0	0	0	0	0	0	0	0	0	0	0	0	0	0
CTTAACACATGCAAGTCGAGCGGAGTGATGGTGCTTGCACTATCACTTAGCGGCGGACGGGTGAGTAATGCTTAGGAATCTGCCTATTAGTGGGGGACAACATTTCGAAAGGAATGCTAATACCGCATACGTCCTACGGGAGAAAGCAGGGGATCTTCGGACCTTGCGCTAATAGATGAGCCTAAGTCGGATTAGCTAGTTGGTGGGGTAAAGGCCTACCAAGGCGACGATCTGTAGCGGGTCTGAGAGGATGATCCGCCACACTGGG	k__Bacteria; p__Proteobacteria; c__Gammaproteobacteria; o__Pseudomonadales; f__Moraxellaceae; g__Acinetobacter; NA	0	0	0	0	0.00409180572586234	0	0	0	0	0	0	0	0	0	0	0	0	0	0	0	0
CCTTACACATGCAAGTCGAACGGCAGCACGGGTGCTTGCACCTGGTGGCGAGTGGCGAACGGGTGAGTAATACATCGGAACATGTCCTGTAGTGGGGGATAGCCCGGCGAAAGCCGGATTAATACCGCATACGATCTACGGATGAAAGCGGGGGACCTTCGGGCCTCGCGCTATAGGGTTGGCCGATGGCTGATTAGCTAGTTGGTGGGGTAAAGGCCTACCAAGGCGACGATCAGTAGCTGGTCTGAGAGGACGACCAGCCACACTGGG	k__Bacteria; p__Proteobacteria; c__Gammaproteobacteria; o__Betaproteobacteriales; f__Burkholderiaceae; g__Burkholderia-Caballeronia-Paraburkholderia; s__uncultured beta proteobacterium	0	0	0	0	0	0	0	0	0	0	0.00330232115073191	0	0	0	0.000638357946942634	0	0	0	0	0	0
CCTTACACATGCAAGTCGAACGGCAGCGCGGACTTCGGTCTGGCGGCGAGTGGCGAACGGGTGAGTAATACATCGGAACGTACCCTGTTGTGGGGGATAACTAGTCGAAAGATTAGCTAATACCGCATACGACCTGAGGGTGAAAGTGGGGGACCGCAAGGCCTCACGCAGCAGGAGCGGCCGATGTCTGATTAGCTAGTTGGTGGGGTAAAGGCCCACCAAGGCGACGATCAGTAGCTGGTCTGAGAGGACGATCAGCCACACTGGG	k__Bacteria; p__Proteobacteria; c__Gammaproteobacteria; o__Betaproteobacteriales; f__Burkholderiaceae; g__Cupriavidus; NA	0	0	0	0	0	0	0	0	0	0	0	0	0	0.00269907898311323	0	0	0	0	0	0	0
AACGAACGCTGGCGGCATGCCTAACACATGCAAGTCGAACGAGATCTTCGGGTCTAGTGGCGCACGGGTGCGTAACGCGTGGGAATCTGCCCTTTGGTTCGGAATAACAGTTGGAAACGACTGCTAATACCGGATGATGACGAAAGTCCAAAGATTTATCGCCAGAGGATGAGCCCGCGTAGGATTAGCTAGTTGGTGTGGTAAAGGCGCACCAAGGCGACGATCCTTAGCTGGTCTGAGAGGATGATCAGCCACACTGGGACTGAGACACGGCCCAG	k__Bacteria; p__Proteobacteria; c__Alphaproteobacteria; o__Sphingomonadales; f__Sphingomonadaceae; g__Sphingomonas; NA	0	0	0	0	0	0	0	0	0	0	0	0	0	0	0	0	0	0	0	0	0.00264842198190245
CCTAACACATGCAAGTCGAGCGGCAGCACGGGGAGCTTGCTCCCTGGTGGCGAGCGGCGGACGGGTGAGTAATGCATAGGAATCTGCCCGGTAGTGGGGGATAACCTGGGGAAACCCAGGCTAATACCGCATACGCCCTACGGGGGAAAGCGGGGGACCTTCGGGCCTCGCGCTATCGGATGAGCCTATGTCGGATTAGCTGGTTGGTGAGGTAACGGATCACCAAGGCGACGATCCGTAGCTGGTCTGAGAGGATGATCAGCCACACTGGG	k__Bacteria; p__Proteobacteria; c__Gammaproteobacteria; o__Oceanospirillales; f__Halomonadaceae; g__Halomonas; NA	0	0	0.00223555805712564	0	0	0	0	0	0	0	0	0	0	0	0	0	0	0	0	0	0
CCTAACACATGCAAGTCGAGCGGTAACAGATCCAGCTTGCTGGATGCTGACGAGCGGCGGACGGGTGAGTAATGCATAGGAATCTGCCCGATAGTGGGGGATAACCTGGGGAAACCCAGGCTAATACCGCATACGTCCTACGGGAGAAAGGGGGATCCGGCTCCCGCTATTGGATGAGCCTATGTCGGATTAGCTAGTTGGTGAGGTAACGGCTCACCAAGGCCACGATCCGTAGCTGGTCTGAGAGGATGATCAGCCACATCGGG	k__Bacteria; p__Proteobacteria; c__Gammaproteobacteria; o__Oceanospirillales; f__Halomonadaceae; g__Halomonas; NA	0	0	0	0.00169123954101863	0	0	0	0	0	0	0	0	0	0	0	0	0	0	0	0	0
CCTAACACATGCAAGTCGAGCGGTAACAGATCCAGCTTGCTGGATGCTGACGAGCGGCGGACGGGTGAGTAATGCATAGGAATCTGCCCGATAGTGGGGGATAACCTGGGGAAACCCAGGCTAATACCGCATACGTCCTACGGGAGAAAGGGGGCTCCGGCTCCCGCTATTGGATGAGCCTATGTCGGATTAGCTAGTTGGTGAGGTAACGGCTCACCAAGTCCACGATCCGTAGCTGGTCTGAGAGGATGATCAGCCACATCGGG	k__Bacteria; p__Proteobacteria; c__Gammaproteobacteria; o__Oceanospirillales; f__Halomonadaceae; g__Halomonas; NA	0	0	0	0	0	0	0	0	0	0	0.00133362969548789	0	0	0	0	0	0	0	0	0	0
CCTAACACATGCAAGTCGAGCGGATGAAGGGAGCTTGCTCCCTGATTTAGCGGCGGACGGGTGAGTAATGCCTAGGAATCTGCCTGGTAGTGGGGGATAACGTTCCGAAAGGAACGCTAATACCGCATACGTCCTACGGGAGAAAGCAGGGGACCTTCGGGCCTTGCGCTATCAGATGAGCCTAGGTCGGATTAGCTAGTTGGTGAGGTAATGGCTCACCAAGGCGACGATCCGTAACTGGTCTGAGAGGATGATCAGTCACACTGGA	k__Bacteria; p__Proteobacteria; c__Gammaproteobacteria; o__Pseudomonadales; f__Pseudomonadaceae; g__Pseudomonas; NA	0	0	0	0	0	0	0	0	0	0	0.000952592639634204	0	0	0	0	0	0	0	0	0	0
CCTAACACATGCAAGTCGAGCGGTAACAGATCCAGCTTGCTGGATGCTGACGATCGGCGGACGGGTGAGTAATGCATAGGAATCTGCCCGATAGTGGGGGATAACCTGGGGAAACCCAGGCTAATACCGCATACGTCCTACGGGAGAAAGGGGGCTCCGGCTCCCGCTATTGGATGAGCCTATGTCGGATTAGCTAGTTGGTGAGGTAACGGCTCACCAAGGCCACGATCCGTAGCTGGTCTGAGAGGATGATCAGCCACATCGGG	k__Bacteria; p__Proteobacteria; c__Gammaproteobacteria; o__Oceanospirillales; f__Halomonadaceae; g__Halomonas; NA	0	0	0	0	0	0	0.000758587600658739	0	0	0	0	0	0	0	0	0	0	0	0	0	0
CTTAACACATGCAAGTCGAACGCTCGTCTTCGGACGGGAGTGGCAGACGGGTGAGTAACACGTGGGAACGTACCCTTTGGTTCGGAATAACGCAGGGAAACTTGCGCTAATACCGGATACGCCCTTTTGGGGAAAGGTTTACTGCCGAAGGATCGGCCCGCGTCTGATTAGCTAGTTGGTGGGGTAACGGCCTACCAAGGCGACGATCAGTAGCTGGTCTGAGAGGATGATCAGCCACACTGGG	k__Bacteria; p__Proteobacteria; c__Alphaproteobacteria; o__Rhizobiales; f__Beijerinckiaceae; g__Methylobacterium; NA	0	4.74261811490415e-05	0	0	0	0	0	0	0	0	0	0	0	0	0	0	0	0	0	0	0
GAAACCCTGATGCAGCCATGCCGCGTGTGTGAAGAAGGCCTTCGGGTTGTAAAGCACTTTCAGCGAGGAGGAAAGGGTGTAAGTTAATACCTTACATCTGTGACGTTACTCGCAGAAGAAGCACCGGCTAACTCCGTGCCAGCAGCCGCGGTAATACGGAGGGTGCGAGCGTTAATCGGAATTACTGGGCGTAAAGCGTGCGCAGGCGGTTTGTTAAGCGAGATGTGAAAGCCCCGGGCTCAACCTGGGAACCGCATTTCGAACTGGCAAACTAGAGTCTTGTAGAGGGGGGTAGAATTCCAGGTGTAGCGGTGAAATGCGTAGAGATCTGGAGGAATACCGGTGGCGAAGGCGGCCCCCTGGACAAAGACTGACGCTCAGGCACGAAAGC	k__Bacteria; p__Proteobacteria; c__Gammaproteobacteria; o__Enterobacteriales; f__Enterobacteriaceae; g__Dickeya; NA	0	0	3.17100433634843e-05	0	0	0	0	0	0	0	0	0	0	0	0	0	0	0	0	0	0
